# Microbiome divergence of marine gastropod species separated by the Isthmus of Panama

**DOI:** 10.1101/2021.07.08.451645

**Authors:** Alexander T. Neu, Mark E. Torchin, Eric E. Allen, Kaustuv Roy

**Affiliations:** Section of Ecology, Behavior and Evolution, Division of Biological Sciences, University of California San Diego, La Jolla, CA, USA; Smithsonian Tropical Research Institute, Balboa, Ancon, Republic of Panama; Section of Molecular Biology, Division of Biological Sciences, University of California San Diego, La Jolla, CA, USA; Marine Biology Research Division, Scripps Institution of Oceanography, University of California San Diego, La Jolla, CA, USA

**Keywords:** host-microbiome, Isthmus of Panama, geminate species, divergence, vicariance

## Abstract

The rise of the Isthmus of Panama ~3.5 mya separated populations of many marine organisms, which then diverged into new geminate sister species currently living in the Eastern Pacific Ocean and Caribbean Sea. However, we know very little about how such evolutionary divergences of host species have shaped their microbiomes. Here, we compared the microbiomes of whole-body and shell-surface samples of geminate species of marine gastropods in the genera *Cerithium* and *Cerithideopsis* to those of congeneric outgroups. Our results show that the effects of the Isthmus on microbiome composition varied among host genera and between sample types within the same hosts. In the whole-body samples, microbiome compositions of geminate species pairs in the focal genera tended to be similar, likely due to host filtering, although the strength of this relationship varied among the two groups and across similarity metrics. Shell-surface communities showed contrasting patterns, with co-divergence between the host taxa and a small number of microbial clades evident in *Cerithideopsis*, but not *Cerithium*. These results suggest that (i) the rise of the Isthmus of Panama affected microbiomes of geminate hosts in a complex and clade-specific manner and (ii) host-associated microbial taxa respond differently to vicariance events than the hosts themselves.
