## Supplemental Data for "Microbiome divergence of marine gastropod species separated by the Isthmus of Panama"

### Sheet: Sheet1
Supplement 2. Diversity of each host-associated sample using Hill numbers of q = 0 and q = 1.
Sample	q = 0	q = 1
Cerithium atratum whole-body 1	1094	295.8
Cerithium atratum whole-body 2	1209	483.7
Cerithium atratum whole-body 3	1445	484.3
Cerithium atratum whole-body 4	395	253.9
Cerithium atratum whole-body 5	636	249.6
Cerithium lutosum whole-body 1	856	240.2
Cerithium lutosum whole-body 2	796	93.4
Cerithium lutosum whole-body 3	937	73.7
Cerithium lutosum whole-body 4	730	69.1
Cerithium lutosum whole-body 5	104	58.7
Cerithium lutosum whole-body 6	498	122.5
Cerithium stercusmuscarum Bique whole-body 1	690	75.8
Cerithium stercusmuscarum Bique whole-body 2	699	38.8
Cerithium stercusmuscarum Bique whole-body 3	1108	168
Cerithium stercusmuscarum Bique whole-body 4	714	139.3
Cerithium stercusmuscarum Bique whole-body 5	490	40.2
Cerithium stercusmuscarum Bique whole-body 6	570	61.1
Cerithium stercusmuscarum Bique whole-body 7	742	117
Cerithium stercusmuscarum PC whole-body 1	461	38.9
Cerithium stercusmuscarum PC whole-body 2	545	69.8
Cerithium stercusmuscarum PC whole-body 3	377	53.2
Cerithium stercusmuscarum PC whole-body 4	547	89.9
Cerithium stercusmuscarum PC whole-body 5	571	122
Cerithideopsis mazatlanica whole-body 1	769	209.9
Cerithideopsis mazatlanica whole-body 2	500	220.1
Cerithideopsis mazatlanica whole-body 3	595	134.5
Cerithideopsis mazatlanica whole-body 4	1213	504.5
Cerithideopsis mazatlanica whole-body 5	792	341.7
Cerithideopsis mazatlanica whole-body 6	666	289.8
Cerithideopsis mazatlanica whole-body 7	680	207.9
Cerithideopsis mazatlanica whole-body 8	655	239
Cerithideopsis montagnei whole-body 1	263	67.1
Cerithideopsis montagnei whole-body 2	155	68.3
Cerithideopsis montagnei whole-body 3	179	48.1
Cerithideopsis montagnei whole-body 4	145	45
Cerithideopsis montagnei whole-body 5	118	9.5
Cerithideopsis montagnei whole-body 6	931	467.9
Cerithideopsis pliculosa whole-body 1	780	173.4
Cerithideopsis pliculosa whole-body 2	750	265.5
Cerithideopsis pliculosa whole-body 3	667	253.9
Cerithideopsis pliculosa whole-body 4	454	120.7
Cerithideopsis pliculosa whole-body 5	752	260.7
Cerithideopsis pliculosa whole-body 6	758	238.1
Cerithideopsis pliculosa whole-body 7	674	178
Cerithideopsis pliculosa whole-body 8	893	316.5
Cerithideopsis valida whole-body 1	172	115.2
Cerithideopsis valida whole-body 2	494	267.6
Cerithideopsis valida whole-body 3	250	153.6
Cerithideopsis valida whole-body 4	161	25.9
Cerithideopsis valida whole-body 5	659	313.7
Cerithideopsis valida whole-body 6	784	450.4
Cerithideopsis valida whole-body 7	147	67.6
Cerithium atratum shell-surface 1	749	254.4
Cerithium atratum shell-surface 2	1316	397
Cerithium atratum shell-surface 3	801	265.3
Cerithium atratum shell-surface 4	768	158.2
Cerithium atratum shell-surface 5	124	73.6
Cerithium atratum shell-surface 6	82	52.6
Cerithium atratum shell-surface 7	540	198.2
Cerithium lutosum shell-surface 1	360	241.6
Cerithium lutosum shell-surface 2	249	163.5
Cerithium lutosum shell-surface 3	1174	491.2
Cerithium lutosum shell-surface 4	119	89.6
Cerithium lutosum shell-surface 5	508	320.2
Cerithium lutosum shell-surface 6	883	457.5
Cerithium lutosum shell-surface 7	791	464.2
Cerithium stercusmuscarum Bique shell-surface 1	99	65.6
Cerithium stercusmuscarum Bique shell-surface 2	635	381.2
Cerithium stercusmuscarum Bique shell-surface 3	178	111.6
Cerithium stercusmuscarum Bique shell-surface 4	45	28.8
Cerithium stercusmuscarum Bique shell-surface 5	590	220.6
Cerithium stercusmuscarum Bique shell-surface 6	88	59.7
Cerithium stercusmuscarum PC shell-surface 1	720	249.7
Cerithium stercusmuscarum PC shell-surface 2	553	182.8
Cerithium stercusmuscarum PC shell-surface 3	538	165.3
Cerithium stercusmuscarum PC shell-surface 4	624	199.9
Cerithium stercusmuscarum PC shell-surface 5	635	143.8
Cerithideopsis mazatlanica shell-surface 1	593	373.7
Cerithideopsis mazatlanica shell-surface 2	448	94.6
Cerithideopsis mazatlanica shell-surface 3	386	134
Cerithideopsis mazatlanica shell-surface 4	506	158.5
Cerithideopsis mazatlanica shell-surface 5	999	343.6
Cerithideopsis mazatlanica shell-surface 6	1097	495
Cerithideopsis montagnei shell-surface 1	295	45.5
Cerithideopsis montagnei shell-surface 2	420	57.6
Cerithideopsis montagnei shell-surface 3	332	155.9
Cerithideopsis montagnei shell-surface 4	166	28.2
Cerithideopsis montagnei shell-surface 5	817	218.1
Cerithideopsis montagnei shell-surface 6	270	47.6
Cerithideopsis pliculosa shell-surface 1	942	416.6
Cerithideopsis pliculosa shell-surface 2	898	437.7
Cerithideopsis pliculosa shell-surface 3	466	274
Cerithideopsis pliculosa shell-surface 4	559	232.2
Cerithideopsis pliculosa shell-surface 5	482	232.2
Cerithideopsis pliculosa shell-surface 6	379	225.9
Cerithideopsis valida shell-surface 1	599	260.4
Cerithideopsis valida shell-surface 2	377	193.4
Cerithideopsis valida shell-surface 3	311	162.7
Cerithideopsis valida shell-surface 4	749	158.4
Cerithideopsis valida shell-surface 5	449	291.9
